# A high-resolution, chromosome-assigned Komodo dragon genome reveals adaptations in the cardiovascular, muscular, and chemosensory systems of monitor lizards

**DOI:** 10.1101/551978

**Authors:** Abigail L. Lind, Yvonne Y.Y. Lai, Yulia Mostovoy, Alisha K. Holloway, Alessio Iannucci, Angel C.Y. Mak, Marco Fondi, Valerio Orlandini, Walter L. Eckalbar, Massimo Milan, Michail Rovatsos, Ilya G. Kichigin, Alex I. Makunin, Martina J. Pokorná, Marie Altmanová, Vladimir A. Trifonov, Elio Schijlen, Lukáš Kratochvíl, Renato Fani, Tim S. Jessop, Tomaso Patarnello, James W. Hicks, Oliver A. Ryder, Joseph R. Mendelson, Claudio Ciofi, Pui-Yan Kwok, Katherine S. Pollard, Benoit G. Bruneau

## Abstract

Monitor lizards are unique among ectothermic reptiles in that they have a high aerobic capacity and distinctive cardiovascular physiology which resembles that of endothermic mammals. We have sequenced the genome of the Komodo dragon (*Varanus komodoensis*), the largest extant monitor lizard, and present a high resolution *de novo* chromosome-assigned genome assembly for *V. komodoensis*, generated with a hybrid approach of long-range sequencing and single molecule physical mapping. Comparing the genome of *V. komodoensis* with those of related species showed evidence of positive selection in pathways related to muscle energy metabolism, cardiovascular homeostasis, and thrombosis. We also found species-specific expansions of a chemoreceptor gene family related to pheromone and kairomone sensing in *V. komodoensis* and several other lizard lineages. Together, these evolutionary signatures of adaptation reveal genetic underpinnings of the unique Komodo sensory, cardiovascular, and muscular systems, and suggest that selective pressure altered thrombosis genes to help Komodo dragons evade the anticoagulant effects of their own saliva. As the only sequenced monitor lizard genome, the Komodo dragon genome is an important resource for understanding the biology of this lineage and of reptiles worldwide.
