## Supplementary material for "A high-resolution, chromosome-assigned Komodo dragon genome reveals adaptations in the cardiovascular, muscular, and chemosensory systems of monitor lizards": Table S1

### Sheet: Sheet1
Table SX. GC content of Komodo and other squamate reptiles.
Species scientific name	Species common name	Assembly size (Gb)	GC content (%)	Protein-coding genes
Varanus komodoensis	Komodo dragon	1.50839	44.0414	18462
Shinisaurus crocodilurus	Chinese crocodile lizard	2.24	44.4646	20150
Ophisaurus gracilis	Burmese glass lizard	1.78	43.7108	19513
Pogona vitticeps	Australian dragon lizard	1.82	41.8081	21994
Anolis carolinensis	Green anole	1.78	40.3192	22293
Python molurus bivitattus	Burmese python	1.44	39.6054	20240
Eublepharis macularius	Leopard gecko	2.02	43.5456	24755
Gekko japonicus	Japanese gecko	2.55	45.4747	21971
Crocodylus prosus	Saltwater crocodile	2.12	43.8997	19551
Pelodiscus sinensis	Chinese softshell turtle	2.21	44.4096	21900
Chelonia mydas	Green sea turtle	2.24	43.4823	19575
Alligator mississippiensis	American alligator	2.17	44.2899	25279
Alligator sinensis	Chinese alligator	2.3	44.4881	22381
Chrysemys picta bellii	Western painted turtle	2.59	44.192	24740
Gavialis gangeticus	Indian gharial	2.88	43.9445	18887
