## Supplementary material for "A high-resolution, chromosome-assigned Komodo dragon genome reveals adaptations in the cardiovascular, muscular, and chemosensory systems of monitor lizards": Table S2

### Sheet: Sheet1
Table S2. Repetitive elements in Komodo.
Repeat type	Number of elements	Length occupied	Percentage of sequence
SINEs:	228529	26019684 bp	0.0172
-ALUs	0	0 bp	0
-MIRs	86618	9611722 bp	0.0064
LINEs:	724347	202613692 bp	0.1343
-LINE1	38583	14006748 bp	0.0093
-LINE2	294549	68579729 bp	0.0455
-L3/CR1	255901	72214163 bp	0.0479
LTR_elements:	42768	16998342 bp	0.0113
-ERVL	0	0 bp	0
-ERVL-MaLRs	0	0 bp	0
-ERV_classI	5934	2798550 bp	0.0019
-ERV_classII	362	300979 bp	0.0002
DNA_elements:	374603	53497854 bp	0.0355
-hAT-Charlie	60163	13443390 bp	0.0089
-TcMar-Tigger	28482	6519272 bp	0.0043
Unclassified:	883265	166908695 bp	0.1107
Total_interspersed_repeats:		466038267 bp	0.309
Small_RNA:	11639	837637 bp	0.0006
Satellites:	8940	752582 bp	0.0005
Simple_repeats:	420254	15381445 bp	0.0102
Low_complexity:	50016	2338271 bp	0.0016
Total repeats		485348202 bp	0.3218
