## Supplementary material for "A high-resolution, chromosome-assigned Komodo dragon genome reveals adaptations in the cardiovascular, muscular, and chemosensory systems of monitor lizards": Table S3

### Sheet: Reads statistics
Table S3. Read statistics for chromosome anchoring.
Flow-sorted chromosome pool	No. of total reads	No. of trimmed reads	Total size of reads (bp)	Total size of trimmed reads (bp)	No. of mapped reads	No. of duplicated reads	Percent of duplication	No. of mapped reads after filtering	Total size of mapped reads after filtering (bp)	Average read length (bp)	Average insert size (bp)	Average quality of reads
VKO1	40868056	40693806	5108507000	4953130761	17656364	10577385	0.597904	2303126	282325088	122	172.5	34.4
VKO2	38193408	38082888	4774176000	4656396677	29870006	17476953	0.583075	9698173	1204026525	124	297.4	34.6
VKO3	20527204	20468490	2565900500	2491711771	12830288	7793397	0.605957	3797021	469910203	123	289.1	34.4
VKO4	20679806	20602362	2584975750	2502735104	10856458	6919938	0.636485	1613786	198100183	122	213.1	34.2
VKO5	22376056	22292424	2797007000	2712536966	10038748	5945004	0.5912	1126817	137816007	122	174.8	34.5
VKO6/7	21186738	21131772	2648342250	2563608816	16149311	10566589	0.650776	4539772	563248346	124	295.4	34.4
VKO7/8	30234882	30124576	3779360250	3659142720	17854761	10817193	0.604598	3933142	484103924	123	339.5	34.4
VKO9/10	7604900	7581980	950612500	921003761	3665280	2343832	0.637486	479352	58686864	122	154.1	33.7
VKO11/12/W	9349114	9319226	1168639250	1130965747	5067853	3464193	0.681877	491892	60195659	122	271.8	33.8
VKO13	3478460	3466898	434807500	420906130	1731137	935827	0.538556	230516	28185341	122	133.4	33.8
VKO14	3300674	3288228	412584250	399557700	1545803	761922	0.490361	212870	25996128	122	49.2	34
VKO15	3549404	3540060	443675500	429134466	1978710	1365122	0.688305	212470	26046901	122	193.2	33.5
VKO16	4177566	4164774	522195750	506568604	1736253	728624	0.417584	283032	34579751	122	27.8	34
VKO17/18/Z	10577860	10551998	1322232500	1280603069	5528542	4105520	0.741695	411577	50307361	122	133.8	33.3
VKO17/18/19	3869814	3862166	483726750	468754031	2055064	1474982	0.716829	167456	20495454	122	141.3	33.2
