## Supplementary material for "A high-resolution, chromosome-assigned Komodo dragon genome reveals adaptations in the cardiovascular, muscular, and chemosensory systems of monitor lizards": Table S5

### Sheet: Reads statistics
Table S5. Number of reads, positions and scaffolds assigned to chromosomes
Chromosome	No. of total reads	No. of total positions	No. of total scaffold	Total length of assigned scaffolds (bp)
Chr1	2325629	502804	94	245019529
Chr2	10010878	1032999	14	156023568
Chr3	3921580	458921	11	115571927
Chr4	1645424	491065	39	117170416
Chr5	1130763	121596	6	75951376
Chr6, 7, 8	8726785	1442537	25	200178831
Chr9, 10	485383	131769	8	69008218
Chr11, 12	497393	107230	6	52491606
Chr13	231907	48372	9	19625567
Chr14	213215	21088	3	21537982
Chr15	215482	58565	4	14821201
Chr16	283123	17245	2	13367238
Chr17, 18	414067	61220	10	17262365
Chr19	168685	36954	6	11765548
ChrZ	414067	61220	6	10642498
No. of total positions: Total number of positions on scaffolds assigned to a given chromosome. A position being the sequence resulting by the merging of all reads that are consecutively aligned on a specific section of a scaffold
