## Supplementary material for "A high-resolution, chromosome-assigned Komodo dragon genome reveals adaptations in the cardiovascular, muscular, and chemosensory systems of monitor lizards": Table S6

### Sheet: Sheet1
Table S6. V1R and V2R genes across non-avian reptiles.
Species	V1R genes	V2R genes
Komodo dragon	0	151
Chinese crocodile lizard	1	197
Burmese glass lizard	1	85
Australian dragon lizard	0	71
Green anole	0	54
Burmese python	0	122
Leopard gecko	1	251
Japanese gecko	0	163
Chinese softshell turtle	0	1
Western painted turtle	1	2
Green sea turtle	1	0
American alligator	1	0
Chinese alligator	1	0
Indian gharial	0	0
Saltwater crocodile	1	0
