## Supplementary material for "A high-resolution, chromosome-assigned Komodo dragon genome reveals adaptations in the cardiovascular, muscular, and chemosensory systems of monitor lizards": Table S7

### Sheet: Sheet1
Table SX. V2R genes and genomic locations in Komodo.
Scaffold	Scaffold length	Gene number	Gene name	Protein name	Start coordinate	Diff from previous	Strand	Cluster number
scaffold45	8152788	141	maker-scaffold45-snap-gene-71.11	maker-scaffold45-snap-gene-71.11-mRNA-1	7154228	start	-	NA
scaffold45	8152788	173	maker-scaffold45-augustus-gene-80.144	maker-scaffold45-augustus-gene-80.144-mRNA-1	8146433	32	-	NA
scaffold62	3958887	34	maker-scaffold62-augustus-gene-22.52	maker-scaffold62-augustus-gene-22.52-mRNA-1	1948703	NA	+	scaffold62-1
scaffold62	3958887	35	maker-scaffold62-snap-gene-22.87	maker-scaffold62-snap-gene-22.87-mRNA-1	1970313	1	+	scaffold62-1
scaffold62	3958887	36	maker-scaffold62-augustus-gene-33.29	maker-scaffold62-augustus-gene-33.29-mRNA-1	2001360	1	-	scaffold62-1
scaffold62	3958887	37	maker-scaffold62-snap-gene-22.81	maker-scaffold62-snap-gene-22.81-mRNA-1	2081937	1	+	scaffold62-1
scaffold62	3958887	65	maker-scaffold62-augustus-gene-37.11	maker-scaffold62-augustus-gene-37.11-mRNA-1	3728612	28	-	scaffold62-2
scaffold62	3958887	70	maker-scaffold62-snap-gene-38.962	maker-scaffold62-snap-gene-38.962-mRNA-1	3869186	5	-	scaffold62-2
scaffold62	3958887	72	maker-scaffold62-snap-gene-38.951	maker-scaffold62-snap-gene-38.951-mRNA-1	3912248	2	-	scaffold62-2
scaffold62	3958887	73	augustus-scaffold62-processed-gene-38.39	augustus-scaffold62-processed-gene-38.39-mRNA-1	3932854	1	-	scaffold62-2
scaffold86	2355383	5	augustus-scaffold86-processed-gene-12.10	augustus-scaffold86-processed-gene-12.10-mRNA-1	292418	NA	-	scaffold86-1
scaffold86	2355383	7	maker-scaffold86-augustus-gene-12.34	maker-scaffold86-augustus-gene-12.34-mRNA-1	385482	2	-	scaffold86-1
scaffold86	2355383	19	maker-scaffold86-snap-gene-22.71	maker-scaffold86-snap-gene-22.71-mRNA-1	1414772	12	+	scaffold86-2
scaffold86	2355383	20	maker-scaffold86-augustus-gene-22.50	maker-scaffold86-augustus-gene-22.50-mRNA-1	1454948	1	+	scaffold86-2
scaffold86	2355383	22	maker-scaffold86-augustus-gene-22.53	maker-scaffold86-augustus-gene-22.53-mRNA-1	1505560	2	+	scaffold86-2
scaffold86	2355383	25	maker-scaffold86-snap-gene-22.78	maker-scaffold86-snap-gene-22.78-mRNA-1	2256206	3	+	scaffold86-2
scaffold89	2224186	40	maker-scaffold89-augustus-gene-21.51	maker-scaffold89-augustus-gene-21.51-mRNA-1	2204301	NA	+	NA
scaffold105	1308065	36	maker-scaffold105-snap-gene-12.45	maker-scaffold105-snap-gene-12.45-mRNA-1	1181952	NA	-	NA
scaffold108	1161919	4	maker-scaffold108-augustus-gene-10.114	maker-scaffold108-augustus-gene-10.114-mRNA-1	312524	NA	+	scaffold108-1
scaffold108	1161919	6	maker-scaffold108-augustus-gene-10.120	maker-scaffold108-augustus-gene-10.120-mRNA-1	580217	2	+	scaffold108-1
scaffold108	1161919	8	maker-scaffold108-augustus-gene-10.123	maker-scaffold108-augustus-gene-10.123-mRNA-1	619051	2	+	scaffold108-1
scaffold108	1161919	9	maker-scaffold108-augustus-gene-10.125	maker-scaffold108-augustus-gene-10.125-mRNA-1	645348	1	+	scaffold108-1
scaffold108	1161919	12	maker-scaffold108-augustus-gene-10.130	maker-scaffold108-augustus-gene-10.130-mRNA-1	709277	3	+	scaffold108-1
scaffold108	1161919	13	maker-scaffold108-augustus-gene-10.131	maker-scaffold108-augustus-gene-10.131-mRNA-1	726306	1	+	scaffold108-1
scaffold108	1161919	14	maker-scaffold108-augustus-gene-10.133	maker-scaffold108-augustus-gene-10.133-mRNA-1	761084	1	+	scaffold108-1
scaffold108	1161919	15	maker-scaffold108-augustus-gene-10.134	maker-scaffold108-augustus-gene-10.134-mRNA-1	775845	1	+	scaffold108-1
scaffold108	1161919	16	maker-scaffold108-augustus-gene-10.135	maker-scaffold108-augustus-gene-10.135-mRNA-1	794627	1	+	scaffold108-1
scaffold108	1161919	17	maker-scaffold108-augustus-gene-10.136	maker-scaffold108-augustus-gene-10.136-mRNA-1	809434	1	+	scaffold108-1
scaffold108	1161919	18	maker-scaffold108-augustus-gene-10.137	maker-scaffold108-augustus-gene-10.137-mRNA-1	836249	1	+	scaffold108-1
scaffold108	1161919	20	maker-scaffold108-snap-gene-10.483	maker-scaffold108-snap-gene-10.483-mRNA-1	977799	2	+	scaffold108-1
scaffold108	1161919	25	maker-scaffold108-augustus-gene-10.379	maker-scaffold108-augustus-gene-10.379-mRNA-1	1153377	5	-	scaffold108-1
scaffold120	832367	1	maker-scaffold120-augustus-gene-3.43	maker-scaffold120-augustus-gene-3.43-mRNA-1	120416	NA	+	scaffold120-1
scaffold120	832367	3	augustus-scaffold120-processed-gene-3.18	augustus-scaffold120-processed-gene-3.18-mRNA-1	315840	2	+	scaffold120-1
scaffold120	832367	4	maker-scaffold120-augustus-gene-7.52	maker-scaffold120-augustus-gene-7.52-mRNA-1	523477	1	+	scaffold120-1
scaffold120	832367	9	maker-scaffold120-augustus-gene-7.67	maker-scaffold120-augustus-gene-7.67-mRNA-1	674772	5	-	scaffold120-1
scaffold120	832367	10	maker-scaffold120-augustus-gene-7.68	maker-scaffold120-augustus-gene-7.68-mRNA-1	701544	1	-	scaffold120-1
scaffold120	832367	12	augustus-scaffold120-processed-gene-7.21	augustus-scaffold120-processed-gene-7.21-mRNA-1	768964	2	+	scaffold120-1
scaffold121	811262	4	maker-scaffold121-augustus-gene-4.30	maker-scaffold121-augustus-gene-4.30-mRNA-1	217838	NA	-	scaffold121-1
scaffold121	811262	5	augustus-scaffold121-processed-gene-4.7	augustus-scaffold121-processed-gene-4.7-mRNA-1	256545	1	-	scaffold121-1
scaffold121	811262	6	maker-scaffold121-augustus-gene-4.33	maker-scaffold121-augustus-gene-4.33-mRNA-1	276558	1	-	scaffold121-1
scaffold121	811262	7	maker-scaffold121-augustus-gene-4.34	maker-scaffold121-augustus-gene-4.34-mRNA-1	290332	1	-	scaffold121-1
scaffold121	811262	8	maker-scaffold121-snap-gene-4.39	maker-scaffold121-snap-gene-4.39-mRNA-1	307209	1	-	scaffold121-1
scaffold121	811262	9	augustus-scaffold121-processed-gene-4.15	augustus-scaffold121-processed-gene-4.15-mRNA-1	329383	1	-	scaffold121-1
scaffold121	811262	14	maker-scaffold121-augustus-gene-7.46	maker-scaffold121-augustus-gene-7.46-mRNA-1	494451	5	+	scaffold121-1
scaffold121	811262	15	maker-scaffold121-augustus-gene-7.48	maker-scaffold121-augustus-gene-7.48-mRNA-1	522932	1	+	scaffold121-1
scaffold121	811262	16	maker-scaffold121-augustus-gene-7.49	maker-scaffold121-augustus-gene-7.49-mRNA-1	546345	1	+	scaffold121-1
scaffold121	811262	17	augustus-scaffold121-processed-gene-7.11	augustus-scaffold121-processed-gene-7.11-mRNA-1	619086	1	+	scaffold121-1
scaffold121	811262	19	maker-scaffold121-snap-gene-7.60	maker-scaffold121-snap-gene-7.60-mRNA-1	690013	2	+	scaffold121-1
scaffold126	598735	11	maker-scaffold126-augustus-gene-4.60	maker-scaffold126-augustus-gene-4.60-mRNA-1	226651	NA	+	scaffold126-1
scaffold126	598735	14	augustus-scaffold126-processed-gene-4.6	augustus-scaffold126-processed-gene-4.6-mRNA-1	251220	3	+	scaffold126-1
scaffold126	598735	15	maker-scaffold126-augustus-gene-4.62	maker-scaffold126-augustus-gene-4.62-mRNA-1	256115	1	+	scaffold126-1
scaffold136	504764	2	maker-scaffold136-augustus-gene-2.43	maker-scaffold136-augustus-gene-2.43-mRNA-1	57289	NA	+	scaffold136-1
scaffold136	504764	3	augustus-scaffold136-processed-gene-2.22	augustus-scaffold136-processed-gene-2.22-mRNA-1	268688	1	-	scaffold136-1
scaffold136	504764	4	augustus-scaffold136-processed-gene-4.1	augustus-scaffold136-processed-gene-4.1-mRNA-1	397431	1	-	scaffold136-1
scaffold136	504764	6	maker-scaffold136-augustus-gene-4.21	maker-scaffold136-augustus-gene-4.21-mRNA-1	491233	2	+	scaffold136-1
scaffold140	342970	3	maker-scaffold140-snap-gene-2.134	maker-scaffold140-snap-gene-2.134-mRNA-1	18428	NA	-	scaffold140-1
scaffold140	342970	4	maker-scaffold140-snap-gene-2.136	maker-scaffold140-snap-gene-2.136-mRNA-1	34128	1	-	scaffold140-1
scaffold140	342970	6	maker-scaffold140-augustus-gene-2.81	maker-scaffold140-augustus-gene-2.81-mRNA-1	42044	2	-	scaffold140-1
scaffold144	339576	3	maker-scaffold144-augustus-gene-1.31	maker-scaffold144-augustus-gene-1.31-mRNA-1	110527	NA	-	scaffold144-1
scaffold144	339576	4	maker-scaffold144-augustus-gene-1.34	maker-scaffold144-augustus-gene-1.34-mRNA-1	134338	1	-	scaffold144-1
scaffold144	339576	6	augustus-scaffold144-processed-gene-2.17	augustus-scaffold144-processed-gene-2.17-mRNA-1	304714	2	-	scaffold144-1
scaffold145	308692	1	maker-scaffold145-snap-gene-2.64	maker-scaffold145-snap-gene-2.64-mRNA-1	7987	NA	+	scaffold145-1
scaffold145	308692	2	maker-scaffold145-augustus-gene-2.58	maker-scaffold145-augustus-gene-2.58-mRNA-1	188245	1	+	scaffold145-1
scaffold145	308692	4	maker-scaffold145-augustus-gene-2.59	maker-scaffold145-augustus-gene-2.59-mRNA-1	280526	2	-	scaffold145-1
scaffold145	308692	5	maker-scaffold145-snap-gene-2.69	maker-scaffold145-snap-gene-2.69-mRNA-1	296245	1	-	scaffold145-1
scaffold149	332871	6	maker-scaffold149-augustus-gene-2.56	maker-scaffold149-augustus-gene-2.56-mRNA-1	216435	NA	+	scaffold149-1
scaffold149	332871	7	maker-scaffold149-augustus-gene-2.87	maker-scaffold149-augustus-gene-2.87-mRNA-1	256862	1	-	scaffold149-1
scaffold150	274581	1	maker-scaffold150-augustus-gene-1.54	maker-scaffold150-augustus-gene-1.54-mRNA-1	7350	NA	+	scaffold150-1
scaffold150	274581	2	maker-scaffold150-augustus-gene-1.57	maker-scaffold150-augustus-gene-1.57-mRNA-1	103515	1	+	scaffold150-1
scaffold150	274581	3	maker-scaffold150-augustus-gene-1.58	maker-scaffold150-augustus-gene-1.58-mRNA-1	114495	1	+	scaffold150-1
scaffold150	274581	5	maker-scaffold150-snap-gene-1.99	maker-scaffold150-snap-gene-1.99-mRNA-1	164822	2	+	scaffold150-1
scaffold150	274581	6	augustus-scaffold150-processed-gene-1.22	augustus-scaffold150-processed-gene-1.22-mRNA-1	193389	1	-	scaffold150-1
scaffold150	274581	7	maker-scaffold150-snap-gene-1.139	maker-scaffold150-snap-gene-1.139-mRNA-1	229316	1	+	scaffold150-1
scaffold157	277890	1	maker-scaffold157-snap-gene-0.16	maker-scaffold157-snap-gene-0.16-mRNA-1	11364	NA	+	NA
scaffold157	277890	11	maker-scaffold157-augustus-gene-1.63	maker-scaffold157-augustus-gene-1.63-mRNA-1	202637	10	+	NA
scaffold161	244988	5	maker-scaffold161-snap-gene-1.74	maker-scaffold161-snap-gene-1.74-mRNA-1	214352	NA	-	NA
scaffold184	187085	1	maker-scaffold184-augustus-gene-0.39	maker-scaffold184-augustus-gene-0.39-mRNA-1	11535	NA	-	scaffold184-1
scaffold184	187085	2	maker-scaffold184-augustus-gene-0.42	maker-scaffold184-augustus-gene-0.42-mRNA-1	59125	1	-	scaffold184-1
scaffold186	183122	2	maker-scaffold186-augustus-gene-0.35	maker-scaffold186-augustus-gene-0.35-mRNA-1	71045	NA	-	scaffold186-1
scaffold186	183122	3	maker-scaffold186-augustus-gene-0.40	maker-scaffold186-augustus-gene-0.40-mRNA-1	165310	1	-	scaffold186-1
scaffold188	253619	2	augustus-scaffold188-processed-gene-0.0	augustus-scaffold188-processed-gene-0.0-mRNA-1	10448	NA	+	scaffold188-1
scaffold188	253619	4	maker-scaffold188-snap-gene-1.74	maker-scaffold188-snap-gene-1.74-mRNA-1	62036	2	-	scaffold188-1
scaffold188	253619	7	maker-scaffold188-snap-gene-1.54	maker-scaffold188-snap-gene-1.54-mRNA-1	112821	3	+	scaffold188-1
scaffold188	253619	9	augustus-scaffold188-processed-gene-1.14	augustus-scaffold188-processed-gene-1.14-mRNA-1	174276	2	-	scaffold188-1
scaffold188	253619	11	maker-scaffold188-augustus-gene-1.49	maker-scaffold188-augustus-gene-1.49-mRNA-1	187040	2	-	scaffold188-1
scaffold188	253619	13	augustus-scaffold188-processed-gene-1.21	augustus-scaffold188-processed-gene-1.21-mRNA-1	231679	2	-	scaffold188-1
scaffold190	168829	1	maker-scaffold190-snap-gene-0.62	maker-scaffold190-snap-gene-0.62-mRNA-1	6650	NA	-	scaffold190-1
scaffold190	168829	7	maker-scaffold190-augustus-gene-0.32	maker-scaffold190-augustus-gene-0.32-mRNA-1	102033	6	-	scaffold190-1
scaffold190	168829	10	maker-scaffold190-augustus-gene-0.23	maker-scaffold190-augustus-gene-0.23-mRNA-1	155423	3	+	scaffold190-1
scaffold193	162057	1	maker-scaffold193-snap-gene-0.26	maker-scaffold193-snap-gene-0.26-mRNA-1	27938	NA	-	scaffold193-1
scaffold193	162057	4	maker-scaffold193-augustus-gene-0.17	maker-scaffold193-augustus-gene-0.17-mRNA-1	90870	3	+	scaffold193-1
scaffold198	150767	2	maker-scaffold198-augustus-gene-0.39	maker-scaffold198-augustus-gene-0.39-mRNA-1	39613	NA	+	NA
scaffold202	329156	5	maker-scaffold202-snap-gene-2.73	maker-scaffold202-snap-gene-2.73-mRNA-1	290934	NA	+	NA
scaffold205	140475	2	maker-scaffold205-augustus-gene-0.64	maker-scaffold205-augustus-gene-0.64-mRNA-1	23896	NA	-	scaffold205-1
scaffold205	140475	8	maker-scaffold205-augustus-gene-0.63	maker-scaffold205-augustus-gene-0.63-mRNA-1	111715	6	+	scaffold205-1
scaffold208	131142	2	maker-scaffold208-augustus-gene-0.15	maker-scaffold208-augustus-gene-0.15-mRNA-1	54545	NA	+	NA
scaffold210	128175	1	maker-scaffold210-snap-gene-0.60	maker-scaffold210-snap-gene-0.60-mRNA-1	3601	NA	+	NA
scaffold211	150566	1	maker-scaffold211-augustus-gene-0.46	maker-scaffold211-augustus-gene-0.46-mRNA-1	28127	NA	-	scaffold211-1
scaffold211	150566	2	maker-scaffold211-augustus-gene-0.41	maker-scaffold211-augustus-gene-0.41-mRNA-1	48124	1	+	scaffold211-1
scaffold222	205679	6	maker-scaffold222-augustus-gene-1.25	maker-scaffold222-augustus-gene-1.25-mRNA-1	155695	NA	-	NA
scaffold228	150044	1	maker-scaffold228-snap-gene-0.27	maker-scaffold228-snap-gene-0.27-mRNA-1	3314	NA	+	scaffold288-1
scaffold228	150044	3	augustus-scaffold228-processed-gene-0.8	augustus-scaffold228-processed-gene-0.8-mRNA-1	85503	2	-	scaffold288-1
scaffold240	99590	3	augustus-scaffold240-processed-gene-0.6	augustus-scaffold240-processed-gene-0.6-mRNA-1	64996	NA	-	NA
scaffold256	117183	1	maker-scaffold256-snap-gene-0.15	maker-scaffold256-snap-gene-0.15-mRNA-1	2067	NA	+	scaffold256-1
scaffold256	117183	3	maker-scaffold256-snap-gene-0.17	maker-scaffold256-snap-gene-0.17-mRNA-1	80314	2	+	scaffold256-1
scaffold258	90161	2	maker-scaffold258-augustus-gene-0.17	maker-scaffold258-augustus-gene-0.17-mRNA-1	12995	NA	-	scaffold258-1
scaffold258	90161	3	maker-scaffold258-augustus-gene-0.14	maker-scaffold258-augustus-gene-0.14-mRNA-1	29232	1	+	scaffold258-1
scaffold271	80488	2	maker-scaffold271-snap-gene-0.17	maker-scaffold271-snap-gene-0.17-mRNA-1	58307	NA	+	NA
scaffold306	69579	1	maker-scaffold306-snap-gene-0.12	maker-scaffold306-snap-gene-0.12-mRNA-1	72	NA	-	NA
scaffold316	68463	1	augustus-scaffold316-processed-gene-0.1	augustus-scaffold316-processed-gene-0.1-mRNA-1	12196	NA	+	NA
scaffold320	113638	1	augustus-scaffold320-processed-gene-0.6	augustus-scaffold320-processed-gene-0.6-mRNA-1	16410	NA	-	scaffold320-1
scaffold320	113638	2	augustus-scaffold320-processed-gene-0.7	augustus-scaffold320-processed-gene-0.7-mRNA-1	59339	1	-	scaffold320-1
scaffold321	101985	1	augustus-scaffold321-processed-gene-0.3	augustus-scaffold321-processed-gene-0.3-mRNA-1	26589	NA	-	NA
scaffold344	54460	1	maker-scaffold344-snap-gene-0.15	maker-scaffold344-snap-gene-0.15-mRNA-1	6886	NA	-	NA
scaffold346	53811	1	maker-scaffold346-augustus-gene-0.7	maker-scaffold346-augustus-gene-0.7-mRNA-1	7127	NA	+	NA
scaffold354	66716	2	maker-scaffold354-augustus-gene-0.9	maker-scaffold354-augustus-gene-0.9-mRNA-1	22845	NA	-	NA
scaffold358	72887	3	maker-scaffold358-snap-gene-0.14	maker-scaffold358-snap-gene-0.14-mRNA-1	29849	NA	+	NA
scaffold368	76570	5	maker-scaffold368-snap-gene-0.20	maker-scaffold368-snap-gene-0.20-mRNA-1	36261	NA	+	NA
scaffold380	56567	1	augustus-scaffold380-processed-gene-0.3	augustus-scaffold380-processed-gene-0.3-mRNA-1	19282	NA	-	NA
scaffold383	47590	1	maker-scaffold383-snap-gene-0.18	maker-scaffold383-snap-gene-0.18-mRNA-1	35473	NA	-	NA
scaffold427	61064	3	maker-scaffold427-augustus-gene-0.13	maker-scaffold427-augustus-gene-0.13-mRNA-1	44216	NA	-	NA
scaffold446	34972	1	maker-scaffold446-augustus-gene-0.7	maker-scaffold446-augustus-gene-0.7-mRNA-1	2430	NA	-	NA
scaffold455	32513	1	maker-scaffold455-augustus-gene-0.10	maker-scaffold455-augustus-gene-0.10-mRNA-1	20082	NA	+	NA
scaffold492	67672	2	maker-scaffold492-snap-gene-0.19	maker-scaffold492-snap-gene-0.19-mRNA-1	30216	NA	-	NA
scaffold554	42893	2	augustus-scaffold554-processed-gene-0.1	augustus-scaffold554-processed-gene-0.1-mRNA-1	10974	NA	+	NA
scaffold650	17985	1	maker-scaffold650-augustus-gene-0.4	maker-scaffold650-augustus-gene-0.4-mRNA-1	580	NA	+	NA
scaffold651	40439	1	maker-scaffold651-augustus-gene-0.8	maker-scaffold651-augustus-gene-0.8-mRNA-1	10157	NA	-	scaffold651-1
scaffold651	40439	2	maker-scaffold651-snap-gene-0.12	maker-scaffold651-snap-gene-0.12-mRNA-1	19111	1	-	scaffold651-1
scaffold652	35478	2	maker-scaffold652-snap-gene-0.7	maker-scaffold652-snap-gene-0.7-mRNA-1	32215	NA	-	NA
scaffold669	29775	1	maker-scaffold669-snap-gene-0.14	maker-scaffold669-snap-gene-0.14-mRNA-1	217	NA	-	NA
scaffold683	31514	2	maker-scaffold683-augustus-gene-0.8	maker-scaffold683-augustus-gene-0.8-mRNA-1	22884	NA	+	NA
scaffold747	14662	1	augustus-scaffold747-processed-gene-0.0	augustus-scaffold747-processed-gene-0.0-mRNA-1	738	NA	+	NA
scaffold766	58438	2	maker-scaffold766-snap-gene-0.11	maker-scaffold766-snap-gene-0.11-mRNA-1	36139	NA	-	NA
scaffold802	59641	2	maker-scaffold802-snap-gene-0.11	maker-scaffold802-snap-gene-0.11-mRNA-1	35431	NA	+	NA
scaffold833	12336	1	augustus-scaffold833-processed-gene-0.0	augustus-scaffold833-processed-gene-0.0-mRNA-1	4181	NA	+	NA
scaffold834	51888	1	maker-scaffold834-augustus-gene-0.14	maker-scaffold834-augustus-gene-0.14-mRNA-1	43797	NA	-	NA
scaffold835	29244	1	augustus-scaffold835-processed-gene-0.0	augustus-scaffold835-processed-gene-0.0-mRNA-1	2232	NA	+	NA
scaffold871	31409	1	augustus-scaffold871-processed-gene-0.2	augustus-scaffold871-processed-gene-0.2-mRNA-1	8252	NA	-	NA
scaffold941	10078	1	maker-scaffold941-snap-gene-0.4	maker-scaffold941-snap-gene-0.4-mRNA-1	810	NA	-	NA
scaffold1295	32987	1	augustus-scaffold1295-processed-gene-0.2	augustus-scaffold1295-processed-gene-0.2-mRNA-1	4448	NA	-	NA
scaffold1301	20293	1	augustus-scaffold1301-processed-gene-0.2	augustus-scaffold1301-processed-gene-0.2-mRNA-1	13470	NA	-	NA
scaffold1593	15584	1	maker-scaffold1593-augustus-gene-0.5	maker-scaffold1593-augustus-gene-0.5-mRNA-1	10338	NA	-	NA
scaffold1665	71102	1	maker-scaffold1665-augustus-gene-0.8	maker-scaffold1665-augustus-gene-0.8-mRNA-1	19952	NA	+	NA
scaffold2647	29389	1	maker-scaffold2647-augustus-gene-0.7	maker-scaffold2647-augustus-gene-0.7-mRNA-1	17610	NA	+	NA
scaffold3059	16758	1	maker-scaffold3059-augustus-gene-0.2	maker-scaffold3059-augustus-gene-0.2-mRNA-1	4069	NA	+	NA
scaffold3472	23748	1	augustus-scaffold3472-processed-gene-0.1	augustus-scaffold3472-processed-gene-0.1-mRNA-1	10446	NA	-	NA
scaffold3991	31115	1	augustus-scaffold3991-processed-gene-0.1	augustus-scaffold3991-processed-gene-0.1-mRNA-1	6345	NA	+	NA
scaffold5426	11457	1	maker-scaffold5426-augustus-gene-0.3	maker-scaffold5426-augustus-gene-0.3-mRNA-1	3	NA	+	NA
scaffold6005	28448	2	augustus-scaffold6005-processed-gene-0.3	augustus-scaffold6005-processed-gene-0.3-mRNA-1	27382	NA	-	NA
