## Supplementary material for "A high-resolution, chromosome-assigned Komodo dragon genome reveals adaptations in the cardiovascular, muscular, and chemosensory systems of monitor lizards": Table S9

### Sheet: Sheet1
Orthogroup	Komodo gene	Human ortholog	Estimated dN/dS	Percentage of alignment with dN/dS	P-value	Taxa used for selection test
OG0007246	augustus-scaffold4-processed-gene-356.25-mRNA-1	TRMT10C	4.17	0.243	0.00029	Tested with full squamate phylogeny
OG0008324	maker-scaffold32-augustus-gene-128.24-mRNA-1	DTX3L	11.24	0.0618	0.00421	Tested with full squamate phylogeny
OG0013621	maker-scaffold42-augustus-gene-37.19-mRNA-1	C19orf66	3.93	0.1697	0.02927	Tested with full squamate phylogeny
OG0006056	maker-scaffold20-augustus-gene-184.71-mRNA-1	CA4	2.23	0.2556	0.04152	Tested with full squamate phylogeny
OG0005571	maker-scaffold8-augustus-gene-207.11-mRNA-1	EMP1	7	0.0917	0.01238	Tested with full squamate phylogeny
OG0007420	maker-scaffold1-augustus-gene-450.27-mRNA-1	IFNGR1	3.36	0.363	0.00039	Tested with full squamate phylogeny
OG0004755	maker-scaffold22-snap-gene-164.27-mRNA-1	LIFR	22.2	0.1143	0	Tested with full squamate phylogeny
OG0005682	augustus-scaffold20-processed-gene-52.1-mRNA-1	MRPL37	3.49	0.3578	0.0072	Tested with full squamate phylogeny
OG0005241	maker-scaffold4-snap-gene-81.47-mRNA-1	CXorf38	6.24	0.0971	0.01442	Tested with full squamate phylogeny
OG0007769	maker-scaffold21-augustus-gene-100.16-mRNA-1	FGB	6.3	0.0901	0.00935	Tested with full squamate phylogeny
OG0007210	augustus-scaffold2-processed-gene-77.3-mRNA-1	GC	16.12	0.1404	0.00196	Tested with full squamate phylogeny
OG0012899	maker-scaffold45-augustus-gene-59.21-mRNA-1	IRF3	2.82	0.2175	0.0329	Tested with full squamate phylogeny
OG0010853	maker-scaffold87-snap-gene-1.75-mRNA-1	TMEM107	35.19	0.2222	0.00036	Tested with full squamate phylogeny
OG0004764	maker-scaffold3-snap-gene-643.25-mRNA-1	TXNDC16	39.3	0.1162	0.00113	Tested with full squamate phylogeny
OG0006625	maker-scaffold8-augustus-gene-290.16-mRNA-1	CCDC59	37.85	0.1073	0.00056	Tested with full squamate phylogeny
OG0006538	maker-scaffold7-augustus-gene-359.27-mRNA-1	CSF1R	4.1	0.277	0.00011	Tested with full squamate phylogeny
OG0006117	maker-scaffold14-snap-gene-135.37-mRNA-1	CYP7B1	4.07	0.1645	0.01954	Tested with full squamate phylogeny
OG0006400	augustus-scaffold2-processed-gene-389.4-mRNA-1	ERCC5	11.64	0.0554	9e-05	Tested with full squamate phylogeny
OG0004497	maker-scaffold41-augustus-gene-5.4-mRNA-1	ETAA1	3.43	0.248	0.01343	Tested with full squamate phylogeny
OG0006283	maker-scaffold24-snap-gene-179.81-mRNA-1	F13B	8.17	0.079	0.00467	Tested with full squamate phylogeny
OG0007970	maker-scaffold5-snap-gene-234.97-mRNA-1	LNPEP	3.1	0.1305	0.04561	Tested with full squamate phylogeny
OG0004673	augustus-scaffold4-processed-gene-458.15-mRNA-1	SLC46A3	49.34	0.1761	0.00028	Tested with full squamate phylogeny
OG0007867	maker-scaffold29-snap-gene-18.90-mRNA-1	SMPDL3B	20.14	0.0696	4e-05	Tested with full squamate phylogeny
OG0006275	augustus-scaffold15-processed-gene-283.1-mRNA-1	ZNF804B	46.58	0.0571	0	Tested with full squamate phylogeny
OG0007529	maker-scaffold1-augustus-gene-283.11-mRNA-1	AGT	4.25	0.1668	0.00762	Tested with full squamate phylogeny
OG0004421	maker-scaffold9-augustus-gene-144.117-mRNA-1	ANAPC4	47.69	0.0717	0	Tested with full squamate phylogeny
OG0003724	maker-scaffold9-augustus-gene-5.13-mRNA-1	ARHGEF5	5.56	0.0875	0.00543	Tested with full squamate phylogeny
OG0011852	augustus-scaffold92-processed-gene-14.0-mRNA-1	ARL4D	15.78	0.0575	0.00226	Tested with full squamate phylogeny
OG0010297	maker-scaffold39-snap-gene-58.13-mRNA-1	C12orf45	10.63	0.21	0.00268	Tested with full squamate phylogeny
OG0005259	augustus-scaffold38-processed-gene-67.0-mRNA-1	C12orf65	4.2	0.1598	0.04031	Tested with full squamate phylogeny
OG0011761	maker-scaffold22-augustus-gene-102.25-mRNA-1	C18orf54	12.79	0.0521	0.03663	Tested with full squamate phylogeny
OG0006681	maker-scaffold1-snap-gene-1046.66-mRNA-1	CASP7	2.82	0.1657	0.04256	Tested with full squamate phylogeny
OG0011367	maker-scaffold41-snap-gene-12.9-mRNA-1	DAZAP2	11.65	0.0518	0.00119	Tested with full squamate phylogeny
OG0010460	maker-scaffold11-snap-gene-201.142-mRNA-1	DDIT4	15.8	0.0978	0.0006	Tested with full squamate phylogeny
OG0006626	maker-scaffold8-snap-gene-309.39-mRNA-1	E2F7	32.37	0.1046	0	Tested with full squamate phylogeny
OG0006278	maker-scaffold58-augustus-gene-16.24-mRNA-1	EFHB	6.27	0.1391	0.00207	Tested with full squamate phylogeny
OG0009641	maker-scaffold52-snap-gene-40.21-mRNA-1	ERGIC3	45.74	0.1668	0	Tested with full squamate phylogeny
OG0005212	augustus-scaffold18-processed-gene-224.10-mRNA-1	GAB3	26.65	0.105	0	Tested with full squamate phylogeny
OG0006165	maker-scaffold15-augustus-gene-53.26-mRNA-1	GALE	3.43	0.1531	0.03915	Tested with full squamate phylogeny
OG0006392	augustus-scaffold6-processed-gene-67.31-mRNA-1	GFRA3	49.51	0.1685	0	Tested with full squamate phylogeny
OG0004888	maker-scaffold44-snap-gene-7.18-mRNA-1	GGTLC2	23.15	0.0957	0.00211	Tested with full squamate phylogeny
OG0003739	maker-scaffold3-snap-gene-509.59-mRNA-1	HHIPL1	46.12	0.0896	0	Tested with full squamate phylogeny
OG0006151	maker-scaffold46-snap-gene-32.387-mRNA-1	INTS14	25.57	0.3424	0	Tested with full squamate phylogeny
OG0004977	maker-scaffold23-snap-gene-161.162-mRNA-1	KANSL1L	11.15	0.1003	0.00024	Tested with full squamate phylogeny
OG0007627	maker-scaffold2-snap-gene-391.94-mRNA-1	KDELC1	4.37	0.0652	0.01322	Tested with full squamate phylogeny
OG0009879	augustus-scaffold22-processed-gene-196.3-mRNA-1	LPAR2	22.17	0.0834	0	Tested with full squamate phylogeny
OG0005466	maker-scaffold11-augustus-gene-300.43-mRNA-1	LRRC27	3.96	0.1599	0.03177	Tested with full squamate phylogeny
OG0004975	maker-scaffold23-snap-gene-124.142-mRNA-1	LRRFIP1	17.44	0.0749	4e-05	Tested with full squamate phylogeny
OG0008734	maker-scaffold15-augustus-gene-38.12-mRNA-1	MAP7D1	22	0.0679	0.00436	Tested with full squamate phylogeny
OG0006040	maker-scaffold73-snap-gene-22.21-mRNA-1	MEIOB	10.01	0.0552	0.0107	Tested with full squamate phylogeny
OG0006208	maker-scaffold44-augustus-gene-77.8-mRNA-1	MRPS31	4.86	0.1988	0.00198	Tested with full squamate phylogeny
OG0005813	maker-scaffold16-snap-gene-161.10-mRNA-1	MRVI1	6.89	0.0601	0.0114	Tested with full squamate phylogeny
OG0008109	maker-scaffold33-snap-gene-18.124-mRNA-1	MTMR10	5.37	0.0504	0.0174	Tested with full squamate phylogeny
OG0003175	maker-scaffold113-augustus-gene-4.25-mRNA-1	NDUFA7	5.59	0.1811	0.03714	Tested with full squamate phylogeny
OG0004741	maker-scaffold5-snap-gene-73.62-mRNA-1	NDUFAF2	7.77	0.1542	0.00597	Tested with full squamate phylogeny
OG0006412	maker-scaffold1-augustus-gene-205.28-mRNA-1	NDUFAF7	2.78	0.1581	0.04966	Tested with full squamate phylogeny
OG0002866	maker-scaffold24-snap-gene-38.5-mRNA-1	No clear human ortholog	4.26	0.1098	0.02357	Tested with full squamate phylogeny
OG0007147	maker-scaffold11-snap-gene-292.102-mRNA-1	No clear human ortholog	8.58	0.0886	0.04372	Tested with full squamate phylogeny
OG0005107	maker-scaffold39-augustus-gene-1.24-mRNA-1	No clear human ortholog	4.61	0.0874	0.04197	Tested with full squamate phylogeny
OG0006344	augustus-scaffold47-processed-gene-78.10-mRNA-1	OPN5	12.2	0.2028	7e-05	Tested with full squamate phylogeny
OG0004544	maker-scaffold25-augustus-gene-9.33-mRNA-1	PASK	2.25	0.2774	0.04009	Tested with full squamate phylogeny
OG0005640	maker-scaffold1-snap-gene-343.27-mRNA-1	PNLDC1	3.35	0.4071	0.02853	Tested with full squamate phylogeny
OG0006775	augustus-scaffold72-processed-gene-9.0-mRNA-1	POSTN	3.57	0.0926	0.04617	Tested with full squamate phylogeny
OG0007770	maker-scaffold3-snap-gene-666.71-mRNA-1	PRPF39	48.06	0.0738	3e-05	Tested with full squamate phylogeny
OG0005590	maker-scaffold32-augustus-gene-250.19-mRNA-1	RBM43	11.08	0.1075	0.00064	Tested with full squamate phylogeny
OG0003484	maker-scaffold1-snap-gene-798.15-mRNA-1	SHROOM2	26.32	0.0773	0.00024	Tested with full squamate phylogeny
OG0007273	maker-scaffold83-snap-gene-24.237-mRNA-1	SIK2	3.41	0.0729	0.04464	Tested with full squamate phylogeny
OG0007506	maker-scaffold39-snap-gene-82.34-mRNA-1	SLC37A3	41.44	0.0922	0	Tested with full squamate phylogeny
OG0004838	maker-scaffold2-snap-gene-292.52-mRNA-1	SPATA5	2.91	0.1923	0.00413	Tested with full squamate phylogeny
OG0004632	augustus-scaffold68-processed-gene-5.13-mRNA-1	STK31	2.39	0.2961	0.01768	Tested with full squamate phylogeny
OG0005642	maker-scaffold1-augustus-gene-350.22-mRNA-1	TAGAP	2.47	0.2429	0.00373	Tested with full squamate phylogeny
OG0007852	maker-scaffold1-snap-gene-215.52-mRNA-1	TFB2M	5.4	0.1536	0.0253	Tested with full squamate phylogeny
OG0006906	augustus-scaffold23-processed-gene-133.0-mRNA-1	VWC2L	33.56	0.1727	0	Tested with full squamate phylogeny
OG0006900	maker-scaffold66-snap-gene-33.78-mRNA-1	WISP1	2.1	0.1933	0.0403	Tested with full squamate phylogeny
OG0005830	maker-scaffold4-snap-gene-113.896-mRNA-1	ZBTB21	40.01	0.1492	0	Tested with full squamate phylogeny
OG0006366	maker-scaffold13-snap-gene-80.103-mRNA-1	ZNF277	36.17	0.1312	0	Tested with full squamate phylogeny
OG0011940	maker-scaffold4-augustus-gene-122.17-mRNA-1	IGSF5	4.02	0.215	0.00645	Tested on anole, gecko, python, and komodo phylogeny
OG0003202	maker-scaffold6-snap-gene-153.203-mRNA-1	NOL8	4.24	0.1017	0.02948	Tested on anole, gecko, python, and komodo phylogeny
OG0009998	maker-scaffold4-snap-gene-113.913-mRNA-1	TMPRSS2	9.31	0.0724	0.00209	Tested on anole, gecko, python, and komodo phylogeny
OG0008849	augustus-scaffold2-processed-gene-412.11-mRNA-1	GPR183	23.84	0.0623	0.00028	Tested on anole, gecko, python, and komodo phylogeny
OG0013144	maker-scaffold64-augustus-gene-6.43-mRNA-1	No clear human ortholog	36.12	0.0594	0.00078	Tested on anole, gecko, python, and komodo phylogeny
OG0009760	maker-scaffold1-augustus-gene-1043.5-mRNA-1	DCLRE1A	11.87	0.0564	0.00075	Tested on anole, gecko, python, and komodo phylogeny
OG0008585	maker-scaffold48-snap-gene-20.266-mRNA-1	PERM1	3.22	0.285	0.01488	Tested on anole, gecko, python, and komodo phylogeny
OG0005889	augustus-scaffold12-processed-gene-139.0-mRNA-1	COX6C	14.86	0.2825	0.00012	Tested on anole, gecko, python, and komodo phylogeny
OG0011617	maker-scaffold28-augustus-gene-39.13-mRNA-1	NDUFB5	11.09	0.2148	0.00034	Tested on anole, gecko, python, and komodo phylogeny
OG0010794	maker-scaffold103-snap-gene-7.689-mRNA-1	MRPS15	9.69	0.1897	0.0009	Tested on anole, gecko, python, and komodo phylogeny
OG0004456	maker-scaffold9-augustus-gene-195.8-mRNA-1	RFC1	8.09	0.1763	0.00045	Tested on anole, gecko, python, and komodo phylogeny
OG0003981	maker-scaffold26-snap-gene-1.56-mRNA-1	SLX4	11.14	0.1758	0.00013	Tested on anole, gecko, python, and komodo phylogeny
OG0004145	maker-scaffold20-augustus-gene-166.19-mRNA-1	MRPS23	7.96	0.1476	0.00391	Tested on anole, gecko, python, and komodo phylogeny
OG0008634	maker-scaffold52-snap-gene-50.137-mRNA-1	DRAM2	14	0.1383	0.00131	Tested on anole, gecko, python, and komodo phylogeny
OG0006069	maker-scaffold11-snap-gene-263.99-mRNA-1	FFAR4	29.6	0.0999	0.00204	Tested on anole, gecko, python, and komodo phylogeny
OG0011097	maker-scaffold1-snap-gene-1040.16-mRNA-1	HABP2	4.55	0.0971	0.03418	Tested on anole, gecko, python, and komodo phylogeny
OG0008511	maker-scaffold14-snap-gene-22.142-mRNA-1	CDH17	34.65	0.0881	0.00087	Tested on anole, gecko, python, and komodo phylogeny
OG0003809	maker-scaffold67-augustus-gene-31.13-mRNA-1	ALPK3	4.25	0.0814	0.00254	Tested on anole, gecko, python, and komodo phylogeny
OG0010238	maker-scaffold1-augustus-gene-882.66-mRNA-1	IL1R2	26.03	0.0658	0.04923	Tested on anole, gecko, python, and komodo phylogeny
OG0010872	maker-scaffold15-augustus-gene-126.5-mRNA-1	CNPY1	19.28	0.0582	0.01068	Tested on anole, gecko, python, and komodo phylogeny
OG0004972	maker-scaffold23-snap-gene-53.326-mRNA-1	ITGB2	14.73	0.0537	5e-05	Tested on anole, gecko, python, and komodo phylogeny
OG0005917	maker-scaffold1-snap-gene-501.25-mRNA-1	NCOA7	17.97	0.051	7e-05	Tested on anole, gecko, python, and komodo phylogeny
OG0009841	maker-scaffold43-augustus-gene-43.15-mRNA-1	TMEM38B	11.75	0.0505	0.02749	Tested on anole, gecko, python, and komodo phylogeny
OG0008915	maker-scaffold10-augustus-gene-49.425-mRNA-1	GLIPR2	24.28	0.3586	0.00067	Tested on anole, gecko, python, and komodo phylogeny
OG0008549	maker-scaffold26-augustus-gene-24.11-mRNA-1	C7orf50	3.96	0.3405	0.00653	Tested on anole, gecko, python, and komodo phylogeny
OG0009158	maker-scaffold33-augustus-gene-84.10-mRNA-1	FAM103A1	17.71	0.3226	0.0007	Tested on anole, gecko, python, and komodo phylogeny
OG0010251	augustus-scaffold36-processed-gene-82.1-mRNA-1	SWI5	8.61	0.292	0.00084	Tested on anole, gecko, python, and komodo phylogeny
OG0012209	maker-scaffold55-snap-gene-41.26-mRNA-1	RUSC1	11.67	0.2637	0.00047	Tested on anole, gecko, python, and komodo phylogeny
OG0002993	maker-scaffold31-snap-gene-92.121-mRNA-1	DZIP1	32.59	0.2314	0	Tested on anole, gecko, python, and komodo phylogeny
OG0008486	maker-scaffold3-snap-gene-241.38-mRNA-1	RASGRP1	48.46	0.2127	0	Tested on anole, gecko, python, and komodo phylogeny
OG0008697	maker-scaffold94-snap-gene-2.12-mRNA-1	B4GALT1	2.41	0.2121	0.02775	Tested on anole, gecko, python, and komodo phylogeny
OG0010561	maker-scaffold8-augustus-gene-172.9-mRNA-1	RPS19BP1	4.67	0.2119	0.03963	Tested on anole, gecko, python, and komodo phylogeny
OG0003663	maker-scaffold101-snap-gene-4.11-mRNA-1	QTRT1	29.14	0.2016	0.00023	Tested on anole, gecko, python, and komodo phylogeny
OG0012822	augustus-scaffold53-processed-gene-9.2-mRNA-1	No clear human ortholog	3.3	0.2013	0.00473	Tested on anole, gecko, python, and komodo phylogeny
OG0011250	maker-scaffold33-snap-gene-72.112-mRNA-1	SHC4	2.98	0.1991	0.00177	Tested on anole, gecko, python, and komodo phylogeny
OG0012758	maker-scaffold26-snap-gene-1.68-mRNA-1	MRPL28	3.76	0.1939	0.04766	Tested on anole, gecko, python, and komodo phylogeny
OG0004268	maker-scaffold77-augustus-gene-17.186-mRNA-1	QSOX2	4.99	0.1914	9e-05	Tested on anole, gecko, python, and komodo phylogeny
OG0005274	maker-scaffold5-snap-gene-147.27-mRNA-1	NAIP	3.01	0.1912	0.00089	Tested on anole, gecko, python, and komodo phylogeny
OG0010004	maker-scaffold1-snap-gene-273.56-mRNA-1	SPRTN	2.68	0.1896	0.02047	Tested on anole, gecko, python, and komodo phylogeny
OG0006592	maker-scaffold59-augustus-gene-42.85-mRNA-1	CD63	5.6	0.1846	0.00032	Tested on anole, gecko, python, and komodo phylogeny
OG0003898	maker-scaffold39-snap-gene-85.634-mRNA-1	AKR1D1	2.66	0.1806	0.02044	Tested on anole, gecko, python, and komodo phylogeny
OG0013943	maker-scaffold109-augustus-gene-4.49-mRNA-1	CTRL	12.35	0.1788	4e-05	Tested on anole, gecko, python, and komodo phylogeny
OG0008136	maker-scaffold1-snap-gene-865.27-mRNA-1	COA5	5.59	0.1754	0.00801	Tested on anole, gecko, python, and komodo phylogeny
OG0009908	maker-scaffold20-snap-gene-178.23-mRNA-1	MRM1	19.43	0.1749	0.00261	Tested on anole, gecko, python, and komodo phylogeny
OG0003977	maker-scaffold25-augustus-gene-84.27-mRNA-1	RHBDD1	24.27	0.1663	0.00112	Tested on anole, gecko, python, and komodo phylogeny
OG0011281	maker-scaffold4-snap-gene-364.258-mRNA-1	CMSS1	42.77	0.1604	0	Tested on anole, gecko, python, and komodo phylogeny
OG0009686	maker-scaffold1-snap-gene-353.81-mRNA-1	SERAC1	5.41	0.1561	0	Tested on anole, gecko, python, and komodo phylogeny
OG0009832	maker-scaffold2-augustus-gene-602.11-mRNA-1	MAL	9.54	0.1561	0.00161	Tested on anole, gecko, python, and komodo phylogeny
OG0013620	augustus-scaffold53-processed-gene-8.12-mRNA-1	No clear human ortholog	5.58	0.1558	0.01975	Tested on anole, gecko, python, and komodo phylogeny
OG0012113	maker-scaffold55-snap-gene-35.12-mRNA-1	PCP4L1	10.95	0.1544	0.02414	Tested on anole, gecko, python, and komodo phylogeny
OG0009875	maker-scaffold22-snap-gene-196.138-mRNA-1	DSN1	16.42	0.1533	0	Tested on anole, gecko, python, and komodo phylogeny
OG0008342	maker-scaffold1-augustus-gene-166.13-mRNA-1	No clear human ortholog	34.22	0.152	0.00033	Tested on anole, gecko, python, and komodo phylogeny
OG0003772	maker-scaffold2-snap-gene-613.147-mRNA-1	DHX57	4.59	0.148	0.00035	Tested on anole, gecko, python, and komodo phylogeny
OG0011637	maker-scaffold45-augustus-gene-56.19-mRNA-1	PLXDC1	3.56	0.145	0.01928	Tested on anole, gecko, python, and komodo phylogeny
OG0008643	maker-scaffold23-snap-gene-161.169-mRNA-1	ACADL	47.04	0.1388	0.00015	Tested on anole, gecko, python, and komodo phylogeny
OG0003818	maker-scaffold16-snap-gene-97.9-mRNA-1	SLC22A18	4.11	0.1384	0.01091	Tested on anole, gecko, python, and komodo phylogeny
OG0012393	maker-scaffold16-augustus-gene-184.22-mRNA-1	CYB5R2	2.84	0.1375	0.03112	Tested on anole, gecko, python, and komodo phylogeny
OG0012630	maker-scaffold2-snap-gene-351.329-mRNA-1	F10	5.03	0.1351	0.02622	Tested on anole, gecko, python, and komodo phylogeny
OG0010138	maker-scaffold7-augustus-gene-192.164-mRNA-1	LCP2	4.38	0.1336	0.02891	Tested on anole, gecko, python, and komodo phylogeny
OG0009916	maker-scaffold27-augustus-gene-136.16-mRNA-1	YARS2	4.01	0.1311	0.00922	Tested on anole, gecko, python, and komodo phylogeny
OG0003934	maker-scaffold4-augustus-gene-598.3-mRNA-1	CCDC83	5.38	0.1307	0.00072	Tested on anole, gecko, python, and komodo phylogeny
OG0008686	maker-scaffold27-augustus-gene-129.245-mRNA-1	KCTD19	4.26	0.1246	0.01316	Tested on anole, gecko, python, and komodo phylogeny
OG0011506	maker-scaffold6-augustus-gene-206.12-mRNA-1	TMEM40	24.65	0.1239	0.00308	Tested on anole, gecko, python, and komodo phylogeny
OG0011328	maker-scaffold8-snap-gene-107.57-mRNA-1	No clear human ortholog	15.25	0.1224	0.04533	Tested on anole, gecko, python, and komodo phylogeny
OG0009731	maker-scaffold4-augustus-gene-445.41-mRNA-1	ALOX5AP	3.44	0.1208	0.02356	Tested on anole, gecko, python, and komodo phylogeny
OG0009873	maker-scaffold73-snap-gene-32.131-mRNA-1	CARHSP1	18.93	0.12	0.01057	Tested on anole, gecko, python, and komodo phylogeny
OG0010287	maker-scaffold73-augustus-gene-2.10-mRNA-1	KDM8	27.14	0.1196	0.04071	Tested on anole, gecko, python, and komodo phylogeny
OG0008656	maker-scaffold25-snap-gene-138.11-mRNA-1	GPR87	3.44	0.1175	0.00669	Tested on anole, gecko, python, and komodo phylogeny
OG0007202	maker-scaffold64-snap-gene-39.332-mRNA-1	DRC1	46.57	0.1162	4e-05	Tested on anole, gecko, python, and komodo phylogeny
OG0010494	maker-scaffold4-augustus-gene-390.14-mRNA-1	GAP43	4.45	0.1151	0.04187	Tested on anole, gecko, python, and komodo phylogeny
OG0002061	maker-scaffold4-snap-gene-137.38-mRNA-1	No clear human ortholog	11.05	0.1143	0.00011	Tested on anole, gecko, python, and komodo phylogeny
OG0013940	maker-scaffold1-augustus-gene-1080.16-mRNA-1	SFXN4	9.97	0.1126	0.01688	Tested on anole, gecko, python, and komodo phylogeny
OG0010336	augustus-scaffold57-processed-gene-43.9-mRNA-1	S100A11	38.19	0.1114	0.0003	Tested on anole, gecko, python, and komodo phylogeny
OG0009950	maker-scaffold10-snap-gene-22.147-mRNA-1	C18orf21	18	0.1093	0.02477	Tested on anole, gecko, python, and komodo phylogeny
OG0009305	maker-scaffold1-augustus-gene-1181.59-mRNA-1	NASP	3.91	0.107	0.00338	Tested on anole, gecko, python, and komodo phylogeny
OG0004965	maker-scaffold23-snap-gene-180.112-mRNA-1	MDH1B	7.67	0.105	0.01116	Tested on anole, gecko, python, and komodo phylogeny
OG0008577	maker-scaffold48-augustus-gene-42.25-mRNA-1	AURKAIP1	21.22	0.1047	0.02445	Tested on anole, gecko, python, and komodo phylogeny
OG0010305	maker-scaffold8-augustus-gene-209.5-mRNA-1	MGP	10.78	0.1046	0.00592	Tested on anole, gecko, python, and komodo phylogeny
OG0012494	maker-scaffold20-snap-gene-205.27-mRNA-1	NSRP1	6.07	0.1029	0.01142	Tested on anole, gecko, python, and komodo phylogeny
OG0008448	maker-scaffold2-snap-gene-512.101-mRNA-1	No clear human ortholog	9.41	0.1015	0.00098	Tested on anole, gecko, python, and komodo phylogeny
OG0011485	maker-scaffold7-augustus-gene-104.34-mRNA-1	ELAC2	28.36	0.1009	0	Tested on anole, gecko, python, and komodo phylogeny
OG0004051	maker-scaffold3-snap-gene-516.194-mRNA-1	No clear human ortholog	31.64	0.1005	0.0022	Tested on anole, gecko, python, and komodo phylogeny
OG0009863	maker-scaffold18-snap-gene-122.26-mRNA-1	TMEM255A	7.09	0.0985	0.0196	Tested on anole, gecko, python, and komodo phylogeny
OG0003407	maker-scaffold34-snap-gene-54.328-mRNA-1	FAM129A	6.04	0.0985	0.0008	Tested on anole, gecko, python, and komodo phylogeny
OG0009392	augustus-scaffold32-processed-gene-6.2-mRNA-1	PTPRCAP	9.58	0.0976	0.03852	Tested on anole, gecko, python, and komodo phylogeny
OG0010949	maker-scaffold61-augustus-gene-33.20-mRNA-1	PTPRR	35.99	0.0925	0	Tested on anole, gecko, python, and komodo phylogeny
OG0009907	maker-scaffold29-augustus-gene-108.14-mRNA-1	CXCR3	26.43	0.0917	0.02194	Tested on anole, gecko, python, and komodo phylogeny
OG0010555	augustus-scaffold8-processed-gene-346.0-mRNA-1	FRG1	5.82	0.0903	0.00923	Tested on anole, gecko, python, and komodo phylogeny
OG0004334	maker-scaffold19-augustus-gene-220.30-mRNA-1	DDX58	5.88	0.0901	0.00331	Tested on anole, gecko, python, and komodo phylogeny
OG0003793	maker-scaffold7-augustus-gene-133.25-mRNA-1	PTTG2	24.72	0.0896	0.00124	Tested on anole, gecko, python, and komodo phylogeny
OG0009751	maker-scaffold8-snap-gene-346.113-mRNA-1	ASAH1	37.02	0.0886	0.00697	Tested on anole, gecko, python, and komodo phylogeny
OG0003251	maker-scaffold11-snap-gene-27.188-mRNA-1	ADK	11.21	0.088	0.00033	Tested on anole, gecko, python, and komodo phylogeny
OG0010126	maker-scaffold44-snap-gene-8.31-mRNA-1	UPB1	7.73	0.0864	0.00929	Tested on anole, gecko, python, and komodo phylogeny
OG0009340	maker-scaffold15-augustus-gene-223.3-mRNA-1	GPR158	5.67	0.0822	0.0011	Tested on anole, gecko, python, and komodo phylogeny
OG0013264	maker-scaffold1-snap-gene-829.27-mRNA-1	GYG2	9.99	0.0814	0.00213	Tested on anole, gecko, python, and komodo phylogeny
OG0011027	maker-scaffold70-snap-gene-22.116-mRNA-1	No clear human ortholog	10.88	0.0811	0.00357	Tested on anole, gecko, python, and komodo phylogeny
OG0003774	maker-scaffold3-snap-gene-619.122-mRNA-1	KTN1	21.29	0.081	0	Tested on anole, gecko, python, and komodo phylogeny
OG0003942	maker-scaffold27-augustus-gene-80.7-mRNA-1	PRMT7	16.61	0.0795	0	Tested on anole, gecko, python, and komodo phylogeny
OG0009478	maker-scaffold124-augustus-gene-5.109-mRNA-1	RASAL3	42.84	0.0787	0	Tested on anole, gecko, python, and komodo phylogeny
OG0012545	maker-scaffold29-snap-gene-90.75-mRNA-1	LYPD3	8.8	0.0786	0.04497	Tested on anole, gecko, python, and komodo phylogeny
OG0003296	maker-scaffold1-augustus-gene-1337.25-mRNA-1	C6orf132	6.96	0.0769	0.00077	Tested on anole, gecko, python, and komodo phylogeny
OG0004262	maker-scaffold22-snap-gene-147.53-mRNA-1	AGXT2	5.13	0.0768	0.00802	Tested on anole, gecko, python, and komodo phylogeny
OG0003806	maker-scaffold67-snap-gene-17.560-mRNA-1	MAN2C1	38.48	0.0763	0.00246	Tested on anole, gecko, python, and komodo phylogeny
OG0011964	maker-scaffold27-snap-gene-101.10-mRNA-1	COQ9	20.84	0.0734	0.00692	Tested on anole, gecko, python, and komodo phylogeny
OG0010195	maker-scaffold101-snap-gene-13.1553-mRNA-1	M6PR	7.08	0.0727	0.03805	Tested on anole, gecko, python, and komodo phylogeny
OG0013019	maker-scaffold59-snap-gene-38.22-mRNA-1	LMBR1L	35.88	0.0724	4e-05	Tested on anole, gecko, python, and komodo phylogeny
OG0009726	augustus-scaffold3-processed-gene-194.6-mRNA-1	PAPLN	23.85	0.0705	0	Tested on anole, gecko, python, and komodo phylogeny
OG0008583	maker-scaffold48-augustus-gene-36.15-mRNA-1	SRM	12	0.0675	0.0167	Tested on anole, gecko, python, and komodo phylogeny
OG0009948	maker-scaffold30-augustus-gene-130.12-mRNA-1	TIRAP	15.09	0.0654	0.04003	Tested on anole, gecko, python, and komodo phylogeny
OG0004397	maker-scaffold40-snap-gene-83.24-mRNA-1	PFDN1	18.87	0.0644	0.01066	Tested on anole, gecko, python, and komodo phylogeny
OG0012557	maker-scaffold16-augustus-gene-7.65-mRNA-1	TKFC	7.38	0.0642	0.02065	Tested on anole, gecko, python, and komodo phylogeny
OG0005486	maker-scaffold53-snap-gene-34.227-mRNA-1	LMTK3	40.51	0.0628	0	Tested on anole, gecko, python, and komodo phylogeny
OG0008856	maker-scaffold38-snap-gene-87.68-mRNA-1	SSH1	5.78	0.0611	0.00826	Tested on anole, gecko, python, and komodo phylogeny
OG0008626	maker-scaffold10-augustus-gene-345.17-mRNA-1	RNASEH1	48.37	0.0594	0.00139	Tested on anole, gecko, python, and komodo phylogeny
OG0003140	maker-scaffold6-snap-gene-304.77-mRNA-1	IRAK2	6.28	0.0586	0.03621	Tested on anole, gecko, python, and komodo phylogeny
OG0012354	maker-scaffold3-snap-gene-484.40-mRNA-1	C14orf132	12.47	0.0586	0.03862	Tested on anole, gecko, python, and komodo phylogeny
OG0013185	augustus-scaffold124-processed-gene-5.9-mRNA-1	LDLR	6.62	0.0567	0.00561	Tested on anole, gecko, python, and komodo phylogeny
OG0009514	maker-scaffold58-snap-gene-38.45-mRNA-1	NGLY1	14.02	0.0566	0.0002	Tested on anole, gecko, python, and komodo phylogeny
OG0008851	maker-scaffold2-snap-gene-402.75-mRNA-1	TMTC4	3.44	0.0554	0.04446	Tested on anole, gecko, python, and komodo phylogeny
OG0004198	maker-scaffold23-snap-gene-100.244-mRNA-1	CYP20A1	33.58	0.0545	0.00243	Tested on anole, gecko, python, and komodo phylogeny
OG0012322	maker-scaffold62-snap-gene-38.240-mRNA-1	ZNF219	21.83	0.0531	0.00134	Tested on anole, gecko, python, and komodo phylogeny
OG0008377	maker-scaffold6-snap-gene-414.279-mRNA-1	FRMD4B	48.95	0.0523	0.00621	Tested on anole, gecko, python, and komodo phylogeny
OG0014158	maker-scaffold6-augustus-gene-61.12-mRNA-1	MXD3	10.35	0.0511	0.01451	Tested on anole, gecko, python, and komodo phylogeny
OG0009009	maker-scaffold50-snap-gene-49.853-mRNA-1	GRB7	5.56	0.0509	0.03312	Tested on anole, gecko, python, and komodo phylogeny
OG0004207	maker-scaffold5-augustus-gene-430.30-mRNA-1	No clear human ortholog	24.66	0.0502	0.00021	Tested on anole, gecko, python, and komodo phylogeny
