## Supplementary material for "A high-resolution, chromosome-assigned Komodo dragon genome reveals adaptations in the cardiovascular, muscular, and chemosensory systems of monitor lizards": Table S10

### Sheet: Sheet1
Table S10. Sources of genomes used for phylogenetic and comparative analyses
Species scientific name	Species common name	Source	Accession
Shinisaurus crocodilurus	Chinese crocodile lizard	GigaDB	DOI: 10.5524/100315
Ophisaurus gracilis	Burmese glass lizard	GigaDB	DOI: 10.5524/100119
Pogona vitticeps	Australian dragon lizard	NCBI	GCF_900067755.1_pvi1.1
Anolis carolinensis	Green anole	NCBI	GCF_000090745.1_AnoCar2.0
Python molurus bivitattus	Burmese python	NCBI	GCF_000186305.1_Python_molurus_bivittatus-5.0.2
Eublepharis macularius	Leopard gecko	GigaDB	DOI: 10.5524/100246
Gekko japonicus	Japanese gecko	NCBI	GCF_001447785.1_Gekko_japonicus_V1.1
Crocodylus prosus	Saltwater crocodile	NCBI	GCF_001723895.1_CroPor_comp1
Pelodiscus sinensis	Chinese softshell turtle	NCBI	GCF_000230535.1_PelSin_1.0
Chelonia mydas	Green sea turtle	NCBI	GCF_000344595.1_CheMyd_1.0
Alligator mississippiensis	American alligator	NCBI	GCF_000281125.3_ASM28112v4
Alligator sinensis	Chinese alligator	NCBI	GCF_000455745.1_ASM45574v1
Chrysemys picta	Western painted turtle	NCBI	GCF_000241765.3_Chrysemys_picta_bellii-3.0.3
Gavialis gangeticus	Indian gharial	NCBI	GCF_001723915.1_GavGan_comp1
Gallus gallus	Chicken	NCBI	GCF_000002315.4_Gallus_gallus-5.0
Mus musculus	Mouse	NCBI	GCF_000001635.26_GRCm38.p6
